# RADSex: a computational workflow to study sex determination using Restriction Site-Associated DNA Sequencing data

**DOI:** 10.1101/2020.04.22.054866

**Authors:** Romain Feron, Qiaowei Pan, Ming Wen, Boudjema Imarazene, Elodie Jouanno, Jennifer Anderson, Amaury Herpin, Laurent Journot, Hugues Parrinello, Christophe Klopp, Verena A. Kottler, Alvaro S. Roco, Kang Du, Susanne Kneitz, Mateus Adolfi, Catherine A. Wilson, Braedan McCluskey, Angel Amores, Thomas Desvignes, Frederick W. Goetz, Ato Takanashi, Mari Kawaguchi, H. William Detrich, Marcos Oliveira, Rafael Nobrega, Takashi Sakamoto, Masatoshi Nakamoto, Anna Wargelius, Ørjan Karlsen, Zhongwei Wang, Matthias Stöck, Robert M. Waterhouse, Ingo Braasch, John H. Postlethwait, Manfred Schartl, Yann Guiguen

**Affiliations:** INRAE, LPGP, 35000, Rennes, France; Department of Ecology and Evolution, University of Lausanne, 1015 Lausanne, Switzerland; Swiss Institute of Bioinformatics, 1015 Lausanne, Switzerland; State Key Laboratory of Developmental Biology of Freshwater Fish, College of Life Science, Hunan Normal University, Changsha, China; Department of Systematic Biology, EBC, Uppsala University, Norbyvägen 18D 752 36 Uppsala, Sweden; Institut de Génomique Fonctionnelle, IGF, CNRS, INSERM, Univ. Montpellier, F-34094 Montpellier, France; SIGENAE, Mathématiques et Informatique Appliquées de Toulouse, INRAE, Castanet Tolosan, France; Physiological Chemistry, Biocenter, University of Wuerzburg, 97074 Wuerzburg, Germany; The Xiphophorus Genetic Stock Center, Department of Chemistry and Biochemistry, Texas State University, San Marcos, Texas, USA; Developmental Biochemistry, Biocenter, University of Wuerzburg, 97074 Wuerzburg, Germany; Institute of Neuroscience, University of Oregon, Eugene, OR 97403, USA; Environmental and Fisheries Sciences Division, Northwest Fisheries Science Center, National Marine Fisheries Service, National Oceanic and Atmospheric Administration, 2725 Montlake Blvd East, Seattle, WA 98112, USA; Department of Materials and Life Sciences, Faculty of Science and Technology, Sophia University, 7-1 Kioi-cho, Chiyoda-ku, Tokyo, 102-8554 Japan; Department of Marine and Environmental Sciences, Marine Science Center, Northeastern University, Nahant, Massachusetts 01908; Reproductive and Molecular Biology Group, Department of Structural and Functional Biology, Institute of Biosciences, São Paulo State University, Botucatu, São Paulo, Brazil; Department of Aquatic Marine Biosciences, Tokyo University of Marine Science and Technology, Tokyo 108-8477, Japan; Institute of Marine Research, P.O. Box 1870, Nordnes, NO-5817, Bergen, Norway; Institute of Hydrobiology, Chinese Academy of Sciences, Beijing, China; Leibniz-Institute of Freshwater Ecology and Inland Fisheries, IGB, Berlin, Germany; Department of Integrative Biology, Michigan State University, East Lansing, MI, USA

**Keywords:** sex determination, RAD-Sequencing, fish, computational workflow, visualization

## Abstract

The study of sex determination and sex chromosome organisation in non-model species has long been technically challenging, but new sequencing methodologies are now enabling precise and high-throughput identification of sex-specific genomic sequences. In particular, Restriction Site-Associated DNA Sequencing (RAD-Seq) is being extensively applied to explore sex determination systems in many plant and animal species. However, software designed to specifically search for sex-biased markers using RAD-Seq data is lacking. Here, we present RADSex, a computational analysis workflow designed to study the genetic basis of sex determination using RAD-Seq data. RADSex is simple to use, requires few computational resources, makes no prior assumptions about type of sex-determination system or structure of the sex locus, and offers convenient visualization through a dedicated R package. To demonstrate the functionality of RADSex, we re-analyzed a published dataset of Japanese medaka, *Oryzias latipes*, where we uncovered a previously unknown Y chromosome polymorphism. We then used RADSex to analyze new RAD-Seq datasets from 15 fish species spanning multiple systematic orders. We identified the sex determination system and sex-specific markers in six of these species, five of which had no known sex-markers prior to this study. We show that RADSex greatly facilitates the study of sex determination systems in non-model species and outperforms the commonly used RAD-Seq analysis software STACKS. RADSex in speed, resource usage, ease of application, and visualization options. Furthermore, our analysis of new datasets from 15 species provides new insights on sex determination in fish.
