## Supplementary Table 5 for "RADSex: a computational workflow to study sex determination using Restriction Site-Associated DNA Sequencing data"

### Sheet: Sheet1
Species name	Common name	Order (family)	Sample origin	Sexing protocol	Samples collectors	Samples sex
Gymnocorymbus ternetzi	Black widow tetra	Characiformes (Characidae)	Wild animals	Gonad histology	M. Oliveira, R. Nobrega	23 Males, 29 Females
Cyprinus carpio	Common carp	Cypriniformes (Cyprinidae)	Aquaculture, France	Gamete production	Y. Guiguen, A. Callard	30 Males, 30 Females
Danio aesculapii	Panther danio	Cypriniformes (Cyprinidae)	Aquarium trade, USA	Gonad examination	B. McCluskey	26 Males, 19 Females
Danio albolineatus	Pearl danio	Cypriniformes (Cyprinidae)	Aquarium trade, USA	Gonad examination	B. McCluskey	37 Males, 12 Females
Danio choprae	Glowlight danio	Cypriniformes (Cyprinidae)	Aquarium trade, USA	Gonad examination	B. McCluskey	23 Males, 29 Females
Danio kyathit	Danio kyathit	Cypriniformes (Cyprinidae)	Wild animals, Aquarium trade	Gonad histology	Y. Guiguen, E. Jouanno	30 Males, 45 Females
Tinca tinca	Tench	Cypriniformes (Cyprinidae)	Aquaculture, France	Gonad histology	Y. Guiguen, M. Wen	28 Males, 15 Females
Poecilia sphenops	Common molly	Cyprinodontiformes (Poeciliidae)	Laboratory strain established from wild animals	Macroscopy of gonad, secondary sex characters	M. Schartl, Zhongwei Wang	38 Males, 30 Females
Gadus morhua	Atlantic cod	Gadiformes (Gadidae)	Aquaculture, Norway	Gonad examination	A. Wargelius, Ø. Karlsen	34 Males, 32 Females
Gymnotus carapo	Banded knifefish	Gymnotiformes (Gymnotidae)	Wild animals	Gonad histology	M. Adolfi, M. Oliveira, R. Nobrega	30 Males, 30 Females
Lepisosteus oculatus	Spotted gar	Lepisosteiformes (Lepisosteidae)	Wild animals	Gonad examination	I. Braasch	43 Males, 38 Females
Plecoglossus altivelis	Ayu	Osmeriformes (Plecoglossidae)	Wild animals	Gonad examination, secondary sex characters	T. Sakamoto, M. Nakamoto	35 Males, 30 Females
Notothenia rossii	Marbled notothen	Perciformes (Nototheniidae)	Wild animals	Gonad examination	T. Desvignes, J.H. Postlethwait	17 Males, 25 Females
Sander vitreus	Walleye	Perciformes (Percidae)	Wild animals	Gamete production, secondary sex characters	R. Goetz	40 Males, 38 Females
Hippocampus abdominalis	Pot-bellied seahorse	Syngnathiformes (Syngnathidae)	Aquaculture animals, Australia & Japan	Gonad examination	M. Kawaguchi	30 Males, 31 Females
