## Supplementary Table 6 for "RADSex: a computational workflow to study sex determination using Restriction Site-Associated DNA Sequencing data"

### Sheet: Cyprinus carpio
Marker ID	Number of males	Number of females	P-value of association with sex	Min depth	Marker sequence
2712079	29	1	3.13871e-12	10	TGCAGGTAGATAAATCTCCTGTAAGGTTAAAATTGATTACCATGTCTGGAAAGGATACCATAGTGAAGAGTGAAAGGATTTCAGGACTTTGTGT
2792954	28	1	1.85626e-11	10	TGCAGGGACACAACAATAATAAGGATTTAAAGAGCACTAGTTTGTCCACAGCACCACTGTTACGACCCGTGAGGTCTGTGTGTGTTTTGTGTGT
3389267	28	1	1.85626e-11	10	TGCAGGAGCTGTATCGGATACAAGGCCCTGATGTGTTTTCAGGTTTGAAAATGTGTAATGCGCACTGTACTGCCTTTTTTATTTTTATTTTTAT
3409517	29	1	3.13871e-12	10	TGCAGGGACACAACAATAATAAGGATTTAAAGAGCACTAGTTTGTCCACAGCACCACAAACAACAAGGTCACTGTCAATCGTTTTATTAATAAC
3933954	21	1	3.5788e-07	10	TGCAGGAGCTGTATCGGATACAAGGCCCTGATGTGTTTTCAGGTTTGAAAATGTGTAATCCCCACCGTACTGCCTTTTTTTGTTTTAATTTTTA
4289143	29	1	3.13871e-12	10	TGCAGGGACACAACAATAATAAGGATTTAAAGAGCACTAGTTTGTCCGCAGCACCACAAACAACAAGGTCACTGTCAATCGTTTTATTAATAAC
4437343	6	27	2.10302e-07	10	TGCAGGTTAGAATTTCCACAGAAAAAAATGTTGTAAGTCTAATAAAGTTCTAGTAAAGTTCAACTGTTCTCTTTTTCCTCTGTCTCTGTCTTAC

### Sheet: Gadus morhua
Marker ID	Number of males	Number of females	P-value of association with sex	Min depth	Marker sequence
2395071	1	27	1.76693e-09	10	TGCAGGCCTTTGGTATCCTGTTCAGGTGTTTTTGTTCTAAAAAAAAACTTTTGGAAACATTTGTATTTTCTAGTGCTTCGCCCAACACTCTGGT
3826667	2	26	3.39859e-08	10	TGCAGGGCGGTGTCTTGCGGCTGGAGGCCCTGCTGGGAAACATGTCCTACATGCTTCATCTACGTGAGTTCAAAAGAGTTTGATTGCATTTTCA
10034739	0	23	3.67647e-08	10	TGCAGGGGGCCCGGGAGCGCGGGGCCGACGACCCCCTGAGCAGCCTGGACCCCCTGTGGAGCCTCAATAAGAGCTGAGGGCCCGCCGGCACCGG

### Sheet: Gymnotus carapo
Marker ID	Number of males	Number of females	P-value of association with sex	Min depth	Marker sequence
7419083	3	24	2.10302e-07	10	TGCAGGCCCAGTCTGATGATGATGATGATTATAATGTCATAAGTTAGTAATAATGTTGTCAAAAGGTTCTGACTCCTCCATTTATTTTTAGTTT
7714951	3	29	9.84158e-11	10	TGCAGGAGGCCGTGCAGTGTGTTCAGGAGCTGAACAGCCCATCTCTGCTCTTCATGTTTGTGCGGAACGGGGTGGAGACCACACTGGAGTGCAA
7993776	6	30	1.35251e-09	10	TGCAGGACGGCAGTATTAATACAGACAAATTTTGGAGAAATAATTAGGCCGAGGGTGGGTTTAGTTTTTGTGGCGGATGTTTATGTATTTTATG
8373579	2	25	1.13647e-08	10	TGCAGGACAAAGAGAAACAGCTTCAGGTAGGAGTCTTGAAATGGCAAACTACTGATAAAGTTCAAGTTTGGAGAGACGTCCTTTTTCCTTAAAC
8426255	4	28	2.65184e-09	10	TGCAGGCTAAAACAACATTTCCTACTAAAGGGTAAGTACAACCCCTTAAAAACAGCCAATAAATAGACTTGTTTAAAAGGAGTTAAAGCAGAAA
8715355	2	25	1.13647e-08	10	TGCAGGCGACATTCGTTCTCCCTGGTCAGCTCTTCCATCTTGGTCTTCAGCTCCTGAATTATGTGGTTCTGCATGGTAACGAGAGTCCACCCCA
9407822	3	30	1.50943e-11	10	TGCAGGCCATGGAAGGAAGTGTCAGCTAGGCGTGAACAACACACTGTTTGCATTTACCTTCAGGTCATTGATATGGAGGTATTCCTCAATAATG
16465180	2	25	1.13647e-08	10	TGCAGGTTCACGACATGATCCACAATGAGAAGGTCAAGGAGCTCTCTGCGAAGTTCATACAGCAGATAGTTATAAAAACCCAGAACCAGGTCAG

### Sheet: Plecoglossus altivelis
Marker ID	Number of males	Number of females	P-value of association with sex	Min depth	Marker sequence
2235859	2	35	2.3348e-13	10	TGCAGGTGGCAGTTTAGAATGGGCTTCAGTCATCTTCTGTTGACTCTAAACTCTAGATTTCTCCTCAGCACTTGAACACACTGCCAGTCTGTTG
2309593	0	35	5.44009e-15	10	TGCAGGGGAATCAGCTTCATTATTTTCATCTACAAAGAAATTTGATAGAATCAATCAAACTATGACTCATTTTCCATTGCATACATACCATAAT
3061759	1	35	3.75255e-14	10	TGCAGGAGGTGAGATATAAATTGTCTTAGGTTGACAACAAAAATAAAAGTAATCTCACTTTATGGGTAGTGTCTCCTGTTGTGATGCCCTTAAT
3238819	3	30	5.16067e-09	10	TGCAGGATAGTTGGCTCCACTCCTGTCAGTTGTCACCTTTTCACTCTCAGGAAACTGGGGCACTACCATAACACCTTGGGTGGCCCTTTTTCTC
3593082	0	34	3.68594e-14	10	TGCAGGCTGGGGCACAGACTCACAGGATTCAACCTAGGTACGGTCCACCTCCACTCCTCTAAAGGCTTCCTGTTCCTCAGTCTAGGATTGTAAG
3709853	2	35	2.3348e-13	10	TGCAGGTTACAAGCCCGACTCCCTAACCACCAGGCCATGACTTCCCCTCGTATGTGTGGCACATGATATCGATCCTAGCTTGTTGCTTGGCTAA
3748893	5	35	3.29627e-11	10	TGCAGGGCAGTTAATCACGTCCAGCTAAGGTCACTCGATCAACACCGGAAGATACTGCATGGGCTCTGATACCCTCAACCTACCCTCCCCTCTC
3752294	1	35	3.75255e-14	10	TGCAGGTTATCTGATGACTGGCAAGGCATAGCTGTTGATTGCCCAAACCTGGTTTCTGCCATTGAGCTGACTCCTTAGGATTTGCCTTACTCAT
3769433	8	34	1.44729e-08	10	TGCAGGCCCACCACCCACAGGAAGGACCGTAGGGGGCCGGTGGAGTGTGTTTTGGGCGGCGGTCAGGGGCAGGTGCCTGGACGACCGAGGCCAT
3784413	2	29	3.96216e-09	10	TGCAGGCTGCACTCGGGCTGTGAGAAAATAATTCATAAAAAATAGTGGATCTATGGTAAAACATAAAGTAAAATGATTGGGGCTGCTATGAGTG
3786972	1	35	3.75255e-14	10	TGCAGGGGGGGTCAACCACGTTCAGCTGGGAAAGCTTGTCCTGAAGCAGAGCCAGGATGATGGTATTGAAGGCAGAGCTGAAGTCCACAAACAG
3826888	1	35	3.75255e-14	10	TGCAGGCCCACCACCCACAGGAAGGACCGTAGGGGGGCCGGTGCAGTGTGTTTTGGGCGGCGGCCAGGGACAGGTGCCTGGACGACCGACGCCA
3869026	0	35	5.44009e-15	10	TGCAGGTTGCTGGTCGATTCTCGCACCAGCAGGAATTGATTGTGAACAAACAGCACTCGATACCATGACTGAGGTGCCCTTGAGCAAGGTACCG
3921441	0	25	1.61202e-08	10	TGCAGGAATGTTTTGGAAAGGGTTTTCTGATTCCCTATACTATGGCATCCTGAGGATGGGATCAACCTCTACAACCCAGAGGAGCAATGCCACA
3926051	2	35	2.3348e-13	10	TGCAGGCTTTGGGCCTTGAACGTATTCCAATATTGTGACAATAATAATCCTCCTTACAAAGAAATGTACCTCCAGCGCTTCAGTAGCATCACCG
3987978	2	35	2.3348e-13	10	TGCAGGAAGGTGGTCTCACATTGCCTTTTTGGGCTATACCTGGCCGGGTCCCATGGGCAAAAACCTGGCCACCAGGCGCTTGCCTGCAAGCACC
4097039	0	35	5.44009e-15	10	TGCAGGTTAGTTCATGGTATGGCAACTCTATCGAAAGATTGTAAGAATTGAATGACGTCAAGTCCTTAAGCCATTTGAGAATCATTTTATTTCA
4098937	0	34	3.68594e-14	10	TGCAGGGAAAATGCTTACTATGTCTTGTTTGAACATTTTTTTAAAGACACAGTATAATGTGTGTTTAAGGTTTAAACAAGCAATGATTAAAGAA
4116714	1	35	3.75255e-14	10	TGCAGGAGCCTGAACATTTGGTGTAGAAAAAATGGCAGTCTTTTAAGTGTGACCTCACAGTATTCTTCTTCAATGTAAACTGTGAGTGGGACTT
4120513	2	34	1.5612e-12	10	TGCAGGAAGGCGGTCCCTCGTTACTTTTTCGGGGCAGCCCAGGAACTCAGCCACCAGGCGCTCACCTGCGAGCACCCACTCCAGGTATTGCCAT
4141395	0	34	3.68594e-14	10	TGCAGGGGTGGTGAGGCCAGCTGGACCCAGGAGGGCTGCAGTGTGTTGGGGCTAGAGAGCGCGGGGGAATGCCTGGGTGGTGGAGGTGGGGACG
4167463	0	30	2.65027e-11	10	TGCAGGAAGGTGATCCCACGTCGCCTTTTCGGGCTATACCCGGCCGGGTCCCATGGGCAAAGACCCGGCCACCAGGCGCTCGCTTGCAAGCACC
4168218	2	34	1.5612e-12	10	TGCAGGAAGTGGAATTTCTAATGATGGCAAACAGTTGACATAGCATGGGGGCAGGGGGGCGGCTGTATGGCAGCCAGCTAGCTAACGTATTTTA
4180597	2	35	2.3348e-13	10	TGCAGGTGGGGTCAGATACGTTCAGCTGGGAGGGCTTGTCCTGAAACAGAGCCTGGATGATGGTATTGAAGGCAGAGCTAAAGTCCATAAACAG
4223336	2	34	1.5612e-12	10	TGCAGGTTGATGATGATGTGATTATCTTTTGCCTCCCTGGTCCAGCCCCTGACAGTGACACCATGCTCAAAGTAAAAATGTTTGAGATAAAAAT
4292563	1	35	3.75255e-14	10	TGCAGGAAGGTGATCCCACGTCGCCTTTTCGGGCTATACCCGGCCGGGTCCCATGGGCAAAGACCCGGCCACCAGGCGCTCGCCTGCGAGCACT
4323252	1	29	7.01686e-10	10	TGCAGGAAGGTGGTTCCACATTGCCTTTTCAGGCTACACAGGTTCATGGGCAAAGACCCGGCCACCAGGCGCTCGCCTGCAAGCACCCACACCA
4353341	1	35	3.75255e-14	10	TGCAGGTTAGCACCGCAGCCTGCAGCCTCTCTACCACCTGGAACAAAACTACTGTATGTGCCCTCAGTCCCTCCAGACCTATCCCACCTGACCT
4354219	2	34	1.5612e-12	10	TGCAGGCCAAACAGCAGTGTAGAGGACCCGGCCTTCTTGGAGTCCCTGGGTGGGGTACTAGACAGTGGACCGACTAGGGACTCCATTGTTCTGC
4362441	2	35	2.3348e-13	10	TGCAGGTGGCTCACAGACTTCCTGTCTGACAGGAAGCAATGCGTCAAGATGGGAACGCAAGTCTCTGACTCCAGGTCGATCAGCACCGGAGCTC
4366915	2	34	1.5612e-12	10	TGCAGGAAGGACTATAAGGGGCCAGTACAGTGTGTTTGGTCAGGGGCAGGTGCGTGGACGACTAAGACCATCAACACAGTCTCTAGTGCTGGGG
4404097	2	34	1.5612e-12	10	TGCAGGAATAATGATGTTGGCCAAAGGAAGAGGTACAGGCCACATATGGGAAAACACTGAAGCTCCTCACCATGCACGGAGGGTTCCATCTTAA
4459951	2	35	2.3348e-13	10	TGCAGGACTCTGGTAATGCTCATGGGCACGGGCAAGCTCCTAACCGTAAATAATCCACTGCATGGTAAGTGTCTCCCCCCTTTGCATGTGATCA
4585681	2	35	2.3348e-13	10	TGCAGGTCCACCACCCACAGTAAGGACCGTAGGGGGCCGTTGCAGTGTGTTGTGGGTGGTGGTCAGGGTAGGTGCCTGGATAACCGAGGCCATG
4631479	1	35	3.75255e-14	10	TGCAGGTGTGGTCAGGCACATTCAGCTGGGAGAGCTTGTCCTGTAGCAGAGCAGGGATGATGGGATTGAAGGCAGAGCTGAAGTCTACAAACAG
5271244	0	33	2.21823e-13	10	TGCAGGACGGTGATCCCACGTCGCCTTTTCGAGCTATACCCGGCCGGGTCCCATGGGCAAAGACCCGGCCACCAGGCGCTCGCCTGCGAGCACC
5381589	11	35	9.96641e-08	10	TGCAGGTGAAAGAACGGAACAACACACCTGTTGCTGTCGGCTAATGACGGCTTCCTCACCCTCCTTCCCGCTACGATCTTCCTCTCAATGAAAA
5522252	2	35	2.3348e-13	10	TGCAGGTTTTCTGTGTTTTGGTGAATAAACCATAACAAAAAAATGCATTTTGGATATGGACATTCCTTATTTTATCAACCTGCGTAAGAACTAG
5529144	1	34	2.52687e-13	10	TGCAGGAAATTGGGAGTTTCCCTGGCTACAAACTGATATACAAGTATATCAAAAAGTGTGCTCTTTCCTATAAATGGCATAAGCAGAACATTAG
5734800	2	35	2.3348e-13	10	TGCAGGAGTGGTGATCGGTTACTACAGCCTAATAGTTGAATCAAAACCAATTAATTGGACAATCCGGTGTAAAAATGGTCCTAACCTTGTTGTT
5818545	2	35	2.3348e-13	10	TGCAGGGGAAATGAGAAGAACTTTAATTCTACTCATTGCTCTTTGTATTTTGAGTTGTAAATGAGCAGCAACAAATTTCTTATTATTATTTAAT
6125071	2	35	2.3348e-13	10	TGCAGGATATGTCTTTCCCTCAGCTCTTTGTATTGCATGTTTCTCTGCCATCACCCTTTTAAAATCCCACATATAGATAACATGCAGAGCTTTG
6412907	1	30	1.72623e-10	10	TGCAGGGTAAAAACCATGACAATGCCTGGCTCTCCATCCTAGTAACAGACAATCAAGGAGACCACGCTGACCAGCACACCACACCACTGCTCTG
6415482	0	27	1.51074e-09	10	TGCAGGGTCAGGTAAGTGTTTCAGAATATTATCGACTGCTGAAAGTATGGTTATCAGATGTTAGTTTGAGTAAGTCTGGCTTATCACTTTGCAC
6548368	2	35	2.3348e-13	10	TGCAGGTGTTCCTATGGAGAAGATGTATCAAACACTTTGAACAAGCAATTTTGAAACAATTGTTTCAAACAGCTTTTTTTTATTGCTTCAGGAA
6867921	1	35	3.75255e-14	10	TGCAGGTGGATCACAAACTTCCTGTCTGACCGGAAGCAGCGCATCAAGATGGGAACGCAAGTCTCTGACTCTTGGTCAATCAGCACCAGAGCTC
6923122	2	32	4.84888e-11	10	TGCAGGAAATATCAACTTAATGAAACGCTGCCCATAAGATATGTTCGTGTGGCGGTCCAAGGCTTTATACTACCACTTACAATGCTTGGCTCCA

### Sheet: Poecilia sphenops
Marker ID	Number of males	Number of females	P-value of association with sex	Min depth	Marker sequence
908120	5	38	8.89844e-12	2	TGCAGGATGGCGCCATCTCGTGGACAAAAAAAGGAAGTGACCATTTTTCTGCCAGGCAATTAAAAACAACAACGTTCTTTGACAGGCTGTGTTT
1390410	5	38	8.89844e-12	2	TGCAGGTCACAGGCCACATTTCACCATCTTTCCCTCGTTTTATAGGGAAGCTTCCAGGGTTATGCTCCTCATATTGGATGGCAAGTCCAGTTCC
2092652	3	37	2.21079e-12	2	TGCAGGAGGCCTGGCTGGACGCCGGTCTCAAGGGAGCGGCCAGCTTCCCAGGCTTCCAGGCGACCTCGACCGACGTGAGTCTTGCAGCTTTGTA
2193006	3	37	2.21079e-12	2	TGCAGGACGCTCCCAGGTCTGCCCAGCCGGGTGCCGTCCACGGCGTGAAAAAGGAAAGGCGACGAGGAGGTCCCGGAGCAGCAAGAGGTTCTTG
2806904	5	38	8.89844e-12	2	TGCAGGAAAGCAGGGGTCAGAGGGCATTATTCAACGATCGTGTTGTTTTTATTGAAAAGCAAGTTAAAGTTGTGTCTGATCCACTGTTTGCTAA
2827027	5	38	8.89844e-12	2	TGCAGGTGGCGTGAATCGAAGAATAATCTTTTTAAATTATTATTCTTATTAATTATTATTATTACTATTAATTATTATTTTAGGGGCAGATGGA
4555346	5	38	8.89844e-12	2	TGCAGGACGCTCCCAGGTGTGCCCAGCCGGGTGCCGTCCACGGCGTGAAAAAGGAAAGGCGACGAGGAGGTCCCGGAGCAGCAAGAGGTTCTTG

### Sheet: Tinca tinca
Marker ID	Number of males	Number of females	P-value of association with sex	Min depth	Marker sequence
3444897	28	0	4.67727e-10	10	TGCAGGACTATGGCATATTCACACAGGTGATCAGAGACTCTGGTCATCTTTCTCCTGCTGTTTATCTGAGTCAGTAGAAAGGTCTCTGTGACAA
4103109	28	0	4.67727e-10	10	TGCAGGCCCCTCACTCCTCTGCACTGCAGCCAGTGGAGCTCCTGGTGGAACGCGCTGGCCCCTCCCACGAGGACCGGCCAGTGGTTTCATTTGG
4145058	27	0	3.38972e-09	10	TGCAGGCATTTTCGGTTGATGAATCGTGCCTGGAATTCAGGCCGGCTAATTCTCACGTGATCCTGAGACCCCGGCCTGGATTTGTGCCCAAGGT
4659156	28	0	4.67727e-10	10	TGCAGGGGGTGCGGGAGAAGGCGGGTGTACCGGGTCCTGCGACCGCACCTGCCCCACTGGCGCTAGAGGGGACTGAGAGCGGCAAGGCATTAGA
4952282	28	0	4.67727e-10	10	TGCAGGTCCCCTACCCTCTTGATGGAGGCCAATGCAACTGCTCAACTGACTGCAAAGGCTTGAAGGGAGCTGTCGGCAGGGCAGATAAGACCAC
5474926	28	0	4.67727e-10	10	TGCAGGGATTGGCTACCGGGCGGGGAAGCCCTCACTGTGATCCTCAGATCACCCCTTCCTTGCAGCGCGGTAACGCCCCCAGAGGGAGCGTTAC
